# AHR activation accelerates the resolution of TGF-β1 induced fibroblast activation and promotes alveolar type 1 cell regeneration in alveolar organoids

**DOI:** 10.1101/2024.04.29.590972

**Authors:** Andrew S. Hagan, Scott Williams, Casey J. N. Mathison, Shanshan Yan, Bao Nguyen, Glenn C. Federe, Guray Kuzu, Joseph C. Siefert, Janice Hampton, Victor Chichkov, S. Whitney Barnes, Frederick J. King, Brandon Taylor, John R. Walker, Rui Zhao, Jimmy Elliott, Dean P. Phillips, Bin Fang, Rebekah S. Decker

## Abstract

Regeneration of the alveolar epithelium is necessary to restore tissue architecture and gas exchange capabilities in chronic pulmonary diseases such as fibrosing interstitial lung disease. While it is known alveolar type 2 (AT2) cells give rise to alveolar type 1 (AT1) cells to repair the alveolar epithelium after injury, methods to promote this process under pathological settings are poorly understood. Here, using a complex 3D organoid culture with TGF-β1 dependent impaired AT1 spheroid formation, we performed a high-throughput screen (HTS) with ∼16,800 compounds to identify small molecules that increase number of AT1 spheroids. Longitudinal single cell RNA sequencing (scRNA-seq) revealed that DB-11-BE87 increased AT1 regeneration by reducing TGF-β1 induced fibroblast activation, concurrently with AHR activation in those cells. These studies highlight a novel HTS system to identify factors that can promote AT1 differentiation and suggest AHR activation as a method to counteract pathological TGF-β1 signaling in pulmonary disease.
