## Supplementary material for "AHR activation accelerates the resolution of TGF-β1 induced fibroblast activation and promotes alveolar type 1 cell regeneration in alveolar organoids": Table 2

### Sheet: Sheet1
		LA-13-ZS70 10uM		DB-11-BE87 10uM
Gene	Cell Type	log2FC	.-log10padj	log2FC	.-log10padj
Foxa3	Airway	-0.141671	0.105528	-0.0355341	0.0310568
Foxj1	Airway	1.06829	0.889648	-0.903275	0.376733
Krt5	Airway	0.311331	0.0666349	-0.348738	0.100551
Muc5ac	Airway	1.92457	2.73648	1.62355	2.71011
Muc5b	Airway	5.04359	26.3283	1.15088	0.725846
Scgb1a1	Airway	2.62845	2.01539	3.40138	5.01621
Scgb3a2	Airway	0.244488	0.062097	-0.397431	0.147946
Trp63	Airway	-0.379612	0.129816	-0.589663	0.356634
Ager	AT1	2.41263	18.8937	3.15989	35.4724
Akap5	AT1	2.43004	14.6933	2.97897	26.3067
Aqp5	AT1	1.91996	8.53392	3.36907	29.7361
Cav1	AT1	-0.376873	0.646297	-0.115374	0.145982
Cavin2	AT1	-1.09519	1.16653	-0.114718	0.0736734
Cldn5	AT1	-0.283179	0.062097	-0.136301	0.0381372
Clic5	AT1	3.12022	27.7787	4.08256	49.7268
Cryab	AT1	-0.0724243	0.0653339	0.44775	1.85898
Cttnbp2	AT1	-0.247977	0.147963	-0.212052	0.15756
Cyr61	AT1	-0.018526	0.0219826	-0.168718	0.476843
Gpm6a	AT1	-0.237414	0.0537188	0.174088	0.0505593
Gprc5a	AT1	2.31851	16.8875	3.172	32.6364
Hopx	AT1	3.51085	23.6112	3.68965	28.9581
Ier3	AT1	0.814316	0.330416	0.587968	0.245593
Ifit3b	AT1	0.33095	0.0730529	0.693875	0.364484
Igfbp2	AT1	1.1511	2.02254	1.78664	7.48344
Krt19	AT1	1.8553	4.96417	3.57496	22.625
Nbl1	AT1	-0.0762583	0.0945459	0.0927917	0.176849
Nt5e	AT1	-1.31665	1.02513	0.0976103	0.0505593
Pdgfa	AT1	0.748051	4.1975	0.950459	9.48822
Pdpn	AT1	-0.240647	0.303671	-0.32011	0.682128
Plvap	AT1	0.169296	0.0645689	0.0545216	0.0270395
Pmp22	AT1	-0.574051	0.304344	-0.416711	0.265612
Popdc3	AT1	-0.128585	0.0945459	0.197731	0.234421
Pxdc1	AT1	0.0323842	0.0173531	-0.147728	0.114186
Ramp2	AT1	-0.434941	0.423452	-1.32506	3.3098
Rtkn2	AT1	2.97994	21.9845	1.82146	9.76104
S100a6	AT1	-0.993051	1.02035	0.275595	0.184044
Scnn1g	AT1	2.44115	18.5756	2.4848	23.9503
Sema3a	AT1	-0.0472796	0.0278988	0.507661	1.2423
Sema3e	AT1	1.77588	11.4753	1.96986	18.198
Stx11	AT1	0.447466	0.133083	0.530436	0.234775
Timp3	AT1	1.00903	4.56676	0.714286	3.2272
Tmem100	AT1	0.201349	0.0486135	0.0738212	0.0234652
Tspan13	AT1	-0.022367	0.00981287	-0.772408	0.86801
Vegfa	AT1	0.545291	2.89503	0.638895	5.67459
Abca3	AT2	0.833475	1.0802	1.19861	3.88387
Adgrf5	AT2	0.667973	3.21935	1.31273	15.9909
Atp1b1	AT2	1.46195	3.89688	2.43906	15.9086
Cbr2	AT2	2.37254	5.63921	0.260226	0.11032
Cd74	AT2	0.970056	3.40998	0.687175	2.37459
Cftr	AT2	0.227601	0.0613032	-0.978809	0.650105
Chil1	AT2	0.302031	0.226225	-1.0916	1.75126
Cldn3	AT2	1.80678	14.6825	1.27864	9.67213
Cxcl15	AT2	1.93784	9.21754	1.5729	8.46686
Dram1	AT2	0.929611	6.1736	1.18325	12.8638
Elovl1	AT2	0.169175	0.0885804	1.10037	5.06692
Exosc7	AT2	0.48421	0.480505	0.947756	3.17861
Fabp5	AT2	-0.244503	0.548391	-1.05296	12.0879
Id2	AT2	-0.105361	0.0791968	-0.0642859	0.063442
Il33	AT2	0.846381	1.29251	0.288209	0.24861
Lamp3	AT2	1.50638	7.43104	0.814795	3.05664
Lcn2	AT2	0.493935	0.503238	0.700034	1.41787
Lyz1	AT2	0.108162	0.0398083	-1.18708	1.13143
Mgst1	AT2	0.14148	0.209463	0.490975	2.94744
Napsa	AT2	2.00448	14.2483	2.05805	18.7668
Npc2	AT2	0.844874	4.66203	1.54248	18.6595
Nupr1	AT2	0.422429	2.49506	0.75112	10.503
Sftpa1	AT2	1.1275	1.30712	0.155086	0.0579676
Sftpb	AT2	1.47869	7.88465	2.37856	23.0253
Sftpc	AT2	2.23679	11.0985	2.04089	12.3559
Sftpd	AT2	1.53646	6.55655	2.75746	25.3038
Slc34a2	AT2	1.53313	6.86914	0.957516	3.63203
Trf	AT2	0.606018	3.29056	-0.339064	1.48052
Bmp6	BMP signaling	-0.208522	0.0413935	0.96885	0.617368
Bmpr1a	BMP signaling	-0.347092	0.413817	-0.0887801	0.0843872
Bmpr2	BMP signaling	-0.437998	0.353138	0.0402598	0.0288697
Fst	BMP signaling	-0.415119	0.540612	-0.22551	0.288257
Fstl1	BMP signaling	-0.756899	1.25724	-0.84144	2.23477
Grem1	BMP signaling	-1.21013	5.88011	-0.637046	2.52724
Fgfr1	FGF signaling	-1.19816	3.7767	-1.01311	4.19171
Fgfr3	FGF signaling	1.24913	0.56985	2.49101	5.70741
Fgfr4	FGF signaling	-0.522087	0.280883	0.473818	0.352136
Acta2	Fibrosis	-0.475266	1.02731	-0.410765	1.19445
Col1a1	Fibrosis	-0.734885	3.54042	-1.17304	11.2358
Col3a1	Fibrosis	-0.587586	2.21325	-1.39684	14.3647
Itgb3	Fibrosis	-0.0249504	0.0139074	-0.901129	2.22023
Itgb8	Fibrosis	0.475439	0.160421	-1.01995	0.599802
Mmp7	Fibrosis	-0.126043	0.123224	-0.0361934	0.0401279
Tgfb1	Fibrosis	-0.674631	1.95493	-0.40073	1.14144
Tgfb3	Fibrosis	-0.0518108	0.0427658	0.225653	0.448068
Tnf	Fibrosis	-1.04878	0.858181	-0.411798	0.343476
Aif1	Immune	-2.4772	7.58604	-2.15634	8.7696
Cd68	Immune	0.0286661	0.0367687	-0.74296	7.8973
Ifng	Immune	-0.0437759	0.0555044	-0.00547903	0.00876171
Ighmbp2	Immune	0.823972	0.34844	-0.377422	0.131276
Il17a	Immune	-0.0452441	0.0475996	-0.0457764	0.063442
Il4	Immune	-0.0589446	0.067419	-0.024557	0.0381372
Il6	Immune	-0.873861	0.526127	-1.42372	1.50482
Itgam	Immune	0.517169	0.858181	-0.409118	0.573077
Myb	Immune	-0.0292351	0.010637	0.436519	0.331005
Dlk1	Notch signaling	-1.48794	0.593257	-0.537335	0.17348
Hes1	Notch signaling	0.574988	3.13466	0.925987	10.9928
Hey1	Notch signaling	-0.12977	0.062097	-1.00026	1.48052
Hey2	Notch signaling	0.705929	0.2866	-0.542262	0.204673
Jag1	Notch signaling	-0.285333	0.161911	-0.679449	0.722563
Notch1	Notch signaling	-0.385391	0.353675	0.0885454	0.0755073
Notch2	Notch signaling	-0.166687	0.167771	-0.0932731	0.0988109
Nrap	Notch signaling	-0.664526	0.233453	0.219725	0.0747673
Ccnd1	Proliferation	0.0283652	0.00538873	0.812222	0.425693
Cdkn1a	Proliferation	0.217056	0.481013	0.634443	5.48669
Cdkn2a	Proliferation	-0.98354	0.438028	-0.252648	0.0965903
Pcna	Proliferation	-0.357639	1.40165	-0.437801	3.17998
Stat3	Stat signaling	-0.571184	0.56985	-0.234211	0.209864
Axin2	WNT signaling	1.58266	1.31219	1.82724	2.89648
Lef1	WNT signaling	-1.19683	0.368803	-0.330699	0.0868308
Porcn	WNT signaling	0.237451	0.161911	1.36263	8.07857
Wnt3	WNT signaling	-0.0986149	0.0639012	-0.0948873	0.0831404
Wnt7b	WNT signaling	1.86501	3.12956	2.0098	5.4197
